# Examining models of modern human origins through the analysis of 43 fully sequenced human Y chromosomes

**DOI:** 10.1101/2023.11.09.566475

**Authors:** Shi Huang

## Abstract

Molecular studies have yielded two primary models for understanding the uniparental DNA phylogenetic trees of modern humans: the Recent Out of Africa (ROA) and the Recent Out of East Asia (ROE) models. These models differ in their underlying assumptions, particularly in relation to early stem haplotypes, even though they share many haplotype relationships. Leveraging the wealth of new genetic variants within the male-specific region unveiled through the comprehensive sequencing of 43 diverse human Y chromosomes, we here investigated the presence of shared variants among different haplotypes to determine which model better aligns with the genetic data. We were able to corroborate the existence of stem haplotypes specific to the ROE model, but not those exclusive to the ROA model. We found that A0b and A1a shared the most variants with each other, aligning with the A00A1a clade of the ROE model. Also, stem haplotypes specific to the ROE model showed the expected relationships, with A00A1a closest to B, AB closest to E, E closest to B, A, and C, ABDE closest to C. Our findings also revealed extensive variant sharing independent of common ancestry, consistent with the maximum genetic diversity theory underlying the ROE model but challenging the neutral theory behind the ROA model. These new genetic data lend robust support to the ROE model as the more accurate representation of modern human origins.
