## Supplemental Tables for "Examining models of modern human origins through the analysis of 43 fully sequenced human Y chromosomes"

### Sheet: Sheet1
Supplementary Table S1. Fraction of shared SNVs among all haplotypes/samples in the dataset.
Each column represents the shared fractions between the sample listed at the first three rows and the samples listed in the first three columns. The bold numbers represent the shared SNV fraction value for a pair of haplotypes/samples, which exceeds the value obtained when each of the pair is compared to the 41 other haplotypes/samples individually.
Group	ID	Haplotype	#Total	#Unique	#Shared	ACB	GWD	LWK	YRI	GWD	GWD	MSL	ACB	LWK	LWK	ESN	ACB	GWD	ACB	ESN	ASW	MSL	PUR	PUR	CLM	LWK	JPT	MSL	BEB	CLM	PJL	FIN	CHB	CHS	CHS	CHS	KHV	PEL	PEL	PJL	PUR	PUR	MXL	TSI	CLM	GBR	IBS	ITU
						HG01890	HG02666	NA19384	NA19239	HG03248	HG02572	HG03471	HG02486	NA19317	NA19347	HG03371	HG02011	HG02717	HG02554	HG02953	NA19705	HG03065	HG01109	HG01106	HG01457	NA19331	NA18989	HG03579	HG03009	HG01258	HG02492	HG00358	NA18534	HG00673	HG00621	HG00512	HG01596	HG01928	HG01952	HG03492	HG00731	HG01243	NA19650	NA20509	HG01358	HG00096	HG01505	HG03732
						A0b	A1a	B2b	E1a2a1a1a	E1a2b1a1a1	E1a2b1a2	E1b1a1a1a1c	E1b1a1a1a1c1a1a	E1b1a1a1a1c1a1a3a1	E1b1a1a1a1c1a1a3a1	E1b1a1a1a1c1a1a3c1b	E1b1a1a1a1c1b	E1b1a1a1a1c2c3a2a	E1b1a1a1a2a1	E1b1a1a1a2a1	E1b1a1a1a2a1a3b1a1	E1b1a1b1	E1b1b1a1b1a	E1b1b1b1a1	E1b1b1b2a1a4	E1b1b1b2b2a1	C1a	G2a	H1a	J1	J2	N1a	O1b	O2a2a1a1a	O2a2b1a1a1	O2a2b1a2a1a	O2a1b1a1a1a1c	Q1b1a1a	Q1b1a1a	R1a1a1b2a1a2c	R1b1a1b1a1a2a5	R1b1a1b1a1a2a5	R1b1a1b1a1a2b1a1	R1b1a1b1a1a2b1a1	R1b1a1b1a1a2b1a1	R1b1a1b1a1a2c1a1f1a2	R1b1a1b1a1a2c1a4b2d1	R2
ACB	HG01890	A0b	6973	3275	3698		0.46521	0.469704	0.453772	0.521976	0.468106	0.489824	0.483853	0.484383	0.510928	0.461115	0.487663	0.465843	0.48527	0.477105	0.47703	0.415385	0.434758	0.465207	0.445231	0.441526	0.327479	0.443339	0.484973	0.381586	0.446441	0.526767	0.432754	0.495128	0.536038	0.414647	0.492363	0.478839	0.441543	0.447222	0.577376	0.568093	0.510132	0.464992	0.595148	0.512336	0.451589	0.493314
GWD	HG02666	A1a	5677	2486	3191	0.390363		0.481338	0.415364	0.534326	0.383464	0.441037	0.431856	0.428379	0.418617	0.414768	0.442196	0.406604	0.431441	0.425263	0.419605	0.385348	0.443699	0.39901	0.407495	0.376105	0.291072	0.411091	0.433091	0.343452	0.465424	0.515325	0.376029	0.465175	0.439334	0.352759	0.451739	0.426441	0.407638	0.381481	0.476923	0.465953	0.431718	0.393455	0.412434	0.430099	0.397126	0.473502
LWK	NA19384	B2b	4126	1649	2477	0.277929	0.390875		0.421399	0.549582	0.403582	0.462225	0.459496	0.448573	0.446902	0.445666	0.469365	0.423746	0.445099	0.459737	0.440972	0.401465	0.470522	0.401616	0.432914	0.377368	0.299671	0.421338	0.44796	0.370547	0.482373	0.522272	0.389753	0.483941	0.453821	0.370294	0.433539	0.459089	0.411146	0.393519	0.507692	0.477626	0.440529	0.398021	0.386657	0.436678	0.402421	0.509163
YRI	NA19239	E1a2a1a1a	3645	256	3389	0.237201	0.295403	0.372273		0.892118	0.73945	0.593532	0.558019	0.542003	0.521728	0.540979	0.583587	0.533148	0.555972	0.555263	0.543536	0.542857	0.549595	0.576492	0.575996	0.568325	0.350165	0.504521	0.496678	0.445309	0.442712	0.477728	0.504117	0.52039	0.543644	0.454358	0.482938	0.52761	0.537412	0.588889	0.711312	0.679961	0.659031	0.721461	0.505686	0.583882	0.697428	0.488361
GWD	HG03248	E1a2b1a1a1	2753	151	2602	0.206081	0.317421	0.366699	0.6738		0.599853	0.501812	0.488779	0.477921	0.459244	0.465829	0.491544	0.456012	0.473487	0.477895	0.465545	0.428816	0.486169	0.459474	0.444969	0.455165	0.262898	0.366486	0.407782	0.314852	0.431864	0.479771	0.356206	0.43017	0.439696	0.311243	0.39519	0.393793	0.363211	0.372222	0.463348	0.479572	0.435242	0.379756	0.341926	0.418586	0.384266	0.425458
GWD	HG02572	E1a2b1a2	4076	255	3821	0.273627	0.300511	0.398691	0.826886	0.888122		0.610817	0.588396	0.579968	0.577012	0.570045	0.614638	0.549534	0.568024	0.591053	0.581197	0.579243	0.597932	0.605682	0.599843	0.593079	0.367911	0.550934	0.517241	0.496989	0.459661	0.509195	0.555962	0.546012	0.561753	0.502063	0.493988	0.600564	0.56742	0.551389	0.686878	0.656615	0.664317	0.691781	0.611069	0.594572	0.652042	0.549777
MSL	HG03471	E1b1a1a1a1c	3587	255	3332	0.251972	0.267923	0.401842	0.584088	0.653832	0.537537		0.844828	0.808293	0.781949	0.822467	0.877183	0.781951	0.813873	0.833947	0.817041	0.687912	0.573624	0.575971	0.59565	0.544582	0.33809	0.487945	0.534641	0.42273	0.470169	0.506334	0.463861	0.474558	0.558493	0.417483	0.488138	0.538493	0.495713	0.5125	0.697738	0.661479	0.605286	0.539574	0.527672	0.59375	0.541604	0.545815
ACB	HG02486	E1b1a1a1a1c1a1a	3654	101	3553	0.253549	0.319183	0.406932	0.559396	0.648747	0.527478	0.860608		0.890415	0.863461	0.890024	0.878847	0.80363	0.839047	0.870263	0.85016	0.701343	0.581447	0.581183	0.599843	0.525133	0.341383	0.469259	0.512812	0.414451	0.470169	0.502656	0.448002	0.473114	0.532416	0.403816	0.490413	0.525998	0.464926	0.475463	0.633484	0.623541	0.569163	0.508371	0.496588	0.53125	0.511346	0.569589
LWK	NA19317	E1b1a1a1a1c1a1a3a1	3714	92	3622	0.257995	0.336445	0.403781	0.552263	0.644751	0.528459	0.836911	0.905036		0.911031	0.878502	0.897699	0.794303	0.839314	0.844474	0.858974	0.707448	0.576418	0.572322	0.60587	0.521849	0.338456	0.475286	0.50522	0.416458	0.454576	0.497344	0.446173	0.468423	0.534227	0.413357	0.498213	0.535671	0.469213	0.456019	0.617195	0.589494	0.537445	0.479452	0.476876	0.540296	0.482602	0.568598
LWK	NA19347	E1b1a1a1a1c1a1a3a1	3889	12	3877	0.284956	0.341906	0.421231	0.556653	0.648747	0.55054	0.847784	0.918993	0.953958		0.897355	0.898531	0.800101	0.839047	0.861579	0.855235	0.716972	0.592065	0.60516	0.618711	0.567568	0.34303	0.481615	0.520721	0.433266	0.467119	0.515325	0.455017	0.523277	0.572256	0.459257	0.505687	0.542523	0.475838	0.463426	0.646154	0.585603	0.536564	0.479452	0.601213	0.540296	0.484115	0.594354
ESN	HG03371	E1b1a1a1a1c1a1a3c1b	3819	187	3632	0.252546	0.323586	0.412506	0.566804	0.646204	0.534102	0.875662	0.930213	0.903339	0.881203		0.914333	0.804134	0.836636	0.867895	0.859241	0.703785	0.590668	0.580662	0.607442	0.526396	0.342847	0.488246	0.523885	0.424235	0.467797	0.498161	0.459591	0.484302	0.526983	0.413357	0.485213	0.540105	0.482463	0.477315	0.625339	0.583658	0.529515	0.475647	0.491281	0.530428	0.486384	0.571075
ACB	HG02011	E1b1a1a1a1c1b	3607	126	3481	0.252259	0.298573	0.410325	0.577503	0.644025	0.543916	0.882074	0.867542	0.871836	0.833376	0.863577		0.804134	0.85458	0.868421	0.881143	0.724298	0.583403	0.571019	0.609539	0.538015	0.339005	0.50211	0.531477	0.439288	0.457288	0.493257	0.47118	0.473475	0.552336	0.430892	0.484888	0.562273	0.502728	0.497222	0.671493	0.659533	0.596476	0.534247	0.520849	0.585526	0.536309	0.562655
GWD	HG02717	E1b1a1a1a1c2c3a2a	3967	371	3596	0.265022	0.293465	0.407416	0.580247	0.657101	0.534838	0.86479	0.872469	0.848411	0.816148	0.835297	0.884391		0.912159	0.875263	0.858173	0.740415	0.58005	0.581965	0.592505	0.54635	0.361325	0.479204	0.54603	0.42273	0.490847	0.524724	0.478195	0.493685	0.560666	0.412584	0.510887	0.528013	0.502728	0.5	0.693213	0.683852	0.622026	0.556317	0.566338	0.587993	0.559758	0.536404
ACB	HG02554	E1b1a1a1a2a1	3734	157	3577	0.259859	0.312665	0.402811	0.569547	0.642208	0.520363	0.847226	0.857417	0.843834	0.805606	0.818015	0.884669	0.858583		0.881842	0.88969	0.741636	0.569153	0.569716	0.588836	0.536247	0.35419	0.471971	0.532743	0.418966	0.479661	0.51083	0.467521	0.47961	0.554871	0.410779	0.505362	0.520758	0.494544	0.488426	0.688688	0.680934	0.617621	0.554795	0.559515	0.583882	0.559002	0.52947
ESN	HG02953	E1b1a1a1a2a1	3800	160	3640	0.260003	0.325172	0.423413	0.578875	0.659644	0.55103	0.883468	0.905036	0.864028	0.841862	0.863577	0.914888	0.838417	0.897429		0.913194	0.735775	0.596256	0.583529	0.610325	0.548876	0.353824	0.506028	0.544132	0.446312	0.478983	0.510421	0.486124	0.497654	0.559218	0.430892	0.497238	0.565498	0.505066	0.501852	0.693213	0.687743	0.61674	0.556317	0.542077	0.588816	0.556732	0.576523
ASW	NA19705	E1b1a1a1a2a1a3b1a1	3744	171	3573	0.256131	0.324996	0.400145	0.558299	0.633127	0.533857	0.852802	0.8711	0.865913	0.823348	0.842367	0.91461	0.809932	0.892073	0.899737		0.721123	0.578374	0.569977	0.604036	0.529174	0.338456	0.496383	0.521354	0.429754	0.44678	0.48631	0.46874	0.469145	0.544006	0.420835	0.482613	0.552197	0.487919	0.473611	0.647059	0.671206	0.604405	0.547184	0.530705	0.573191	0.535552	0.548291
MSL	HG03065	E1b1a1b1	4095	348	3747	0.243941	0.303153	0.398449	0.609877	0.63785	0.581943	0.785336	0.785988	0.780022	0.75495	0.754648	0.82229	0.764306	0.813337	0.792895	0.788729		0.664152	0.643993	0.6326	0.641829	0.36974	0.522303	0.52167	0.518314	0.456271	0.487944	0.535224	0.526164	0.55125	0.455647	0.501787	0.548569	0.551052	0.546759	0.751131	0.670233	0.671366	0.66895	0.517817	0.592105	0.65885	0.526994
PUR	HG01109	E1b1b1a1b1a	3579	443	3136	0.223146	0.300687	0.408143	0.539643	0.632038	0.525025	0.572345	0.569513	0.555466	0.54487	0.553548	0.578874	0.523317	0.545528	0.561579	0.552885	0.580464		0.657545	0.677935	0.649659	0.331321	0.478602	0.43752	0.452584	0.464068	0.505926	0.457152	0.552508	0.440058	0.4082	0.438739	0.491334	0.47272	0.470833	0.556561	0.468872	0.500441	0.545662	0.374526	0.424342	0.520424	0.500248
PUR	HG01106	E1b1b1b1a1	3837	522	3315	0.255987	0.275674	0.373485	0.606859	0.640392	0.570167	0.616114	0.61029	0.591276	0.597069	0.583399	0.60743	0.562894	0.585431	0.589211	0.584135	0.603419	0.704946		0.710168	0.717858	0.336809	0.497589	0.472003	0.451831	0.428814	0.489579	0.508997	0.535908	0.55306	0.440949	0.480338	0.514309	0.496493	0.527315	0.646154	0.645914	0.646696	0.649163	0.568613	0.540296	0.622542	0.49579
CLM	HG01457	E1b1b1b2a1a4	3816	496	3320	0.243654	0.285362	0.400388	0.603018	0.616782	0.56158	0.633677	0.626437	0.622509	0.607097	0.606965	0.644857	0.569952	0.601768	0.612895	0.615652	0.589499	0.722828	0.706281		0.66734	0.3573	0.505124	0.490035	0.443302	0.450169	0.482223	0.485819	0.531577	0.503079	0.461062	0.482613	0.541717	0.510522	0.549074	0.671493	0.621595	0.596476	0.669711	0.492039	0.547697	0.649773	0.568103
LWK	NA19331	E1b1b1b2b2a1	3959	523	3436	0.250681	0.304034	0.362094	0.617284	0.654559	0.576055	0.601059	0.568966	0.556274	0.577783	0.545693	0.590518	0.545248	0.568559	0.571842	0.559562	0.620513	0.718636	0.740683	0.692348		0.331504	0.485835	0.461879	0.470396	0.42339	0.487944	0.496798	0.528329	0.549076	0.43476	0.448814	0.513503	0.503897	0.512963	0.647964	0.611868	0.629075	0.61796	0.529189	0.534539	0.602118	0.483903
JPT	NA18989	C1a	5466	2522	2944	0.256704	0.321825	0.396995	0.525103	0.521976	0.493376	0.515194	0.510673	0.498115	0.482129	0.490704	0.513723	0.497857	0.518479	0.508947	0.494124	0.493529	0.506007	0.479802	0.511792	0.457691		0.512357	0.515976	0.4571	0.479322	0.508786	0.508387	0.534825	0.515393	0.529654	0.521612	0.544942	0.553001	0.553704	0.668778	0.598249	0.574449	0.658295	0.535254	0.535362	0.634644	0.52947
MSL	HG03579	G2a	3318	966	2352	0.210957	0.260173	0.338827	0.459259	0.4417	0.448479	0.451352	0.426108	0.42461	0.410903	0.424195	0.46188	0.400807	0.419389	0.441842	0.439904	0.423199	0.443699	0.430284	0.439203	0.407174	0.311014		0.523568	0.47993	0.445424	0.498161	0.527905	0.518224	0.538935	0.461836	0.499838	0.620717	0.568979	0.552315	0.689593	0.68677	0.672247	0.649163	0.529947	0.641447	0.625567	0.559683
BEB	HG03009	H1a	3161	1039	2122	0.219848	0.233222	0.34319	0.430727	0.468216	0.401129	0.471146	0.443623	0.429995	0.423245	0.433621	0.465761	0.435089	0.450991	0.452632	0.440171	0.402686	0.386421	0.388845	0.405922	0.36878	0.29839	0.498794		0.426744	0.482373	0.530854	0.479414	0.497293	0.558131	0.430119	0.504062	0.547763	0.512471	0.521296	0.759276	0.697471	0.632599	0.563166	0.570129	0.629934	0.570348	0.560178
CLM	HG01258	J1	3986	791	3195	0.218127	0.263696	0.357974	0.486968	0.455866	0.486016	0.469752	0.452107	0.446957	0.444073	0.442786	0.485445	0.424754	0.447242	0.468158	0.457532	0.504518	0.504051	0.469377	0.46305	0.473604	0.333333	0.576552	0.538121		0.647119	0.500613	0.5767	0.542403	0.558855	0.488912	0.520962	0.640871	0.603274	0.575	0.763801	0.70428	0.6837	0.725266	0.528431	0.628289	0.670953	0.608717
PJL	HG02492	J2	2950	674	2276	0.188871	0.296459	0.344886	0.358299	0.462768	0.332679	0.386674	0.379584	0.361066	0.354333	0.361351	0.373995	0.365011	0.37895	0.371842	0.35203	0.328694	0.382509	0.329685	0.348008	0.315484	0.25869	0.396022	0.450174	0.478926		0.549653	0.384568	0.485745	0.451648	0.353533	0.462463	0.429262	0.420499	0.394907	0.514932	0.470817	0.432599	0.398021	0.441243	0.432566	0.402421	0.492818
FIN	HG00358	N1a	2447	698	1749	0.184856	0.237273	0.309743	0.320713	0.426444	0.305692	0.345414	0.336617	0.327679	0.324248	0.319194	0.334627	0.32367	0.334762	0.328684	0.317842	0.291575	0.345907	0.312223	0.309224	0.301591	0.227772	0.36739	0.410946	0.307326	0.455932		0.399207	0.495489	0.450924	0.352501	0.465713	0.406691	0.401013	0.381481	0.470588	0.474708	0.421145	0.378995	0.425322	0.416118	0.38351	0.437841
CHB	NA18534	O1b	3279	748	2531	0.203499	0.245905	0.309743	0.453498	0.424264	0.447252	0.424031	0.402025	0.393915	0.383646	0.394606	0.428334	0.395261	0.410552	0.419474	0.410524	0.428571	0.418832	0.434975	0.417453	0.411468	0.304976	0.5217	0.497311	0.47441	0.427458	0.534941		0.596175	0.635277	0.503868	0.586935	0.57638	0.570928	0.560185	0.695023	0.641051	0.640529	0.68417	0.510235	0.597039	0.639939	0.493314
CHS	HG00673	O2a2a1a1a	2771	446	2325	0.196759	0.22829	0.325012	0.39561	0.432982	0.371197	0.366602	0.358785	0.349488	0.372846	0.351401	0.363737	0.344845	0.355919	0.362895	0.347222	0.356044	0.427773	0.387021	0.386006	0.36979	0.271131	0.432791	0.435938	0.37707	0.456271	0.561095	0.503812		0.613546	0.531202	0.561261	0.455865	0.465705	0.475926	0.575566	0.47179	0.464317	0.552511	0.476876	0.434211	0.541604	0.47895
CHS	HG00621	O2a2b1a1a1	2761	280	2481	0.212247	0.24291	0.303684	0.411797	0.440973	0.38052	0.429886	0.402299	0.397146	0.406274	0.38099	0.422789	0.390219	0.410284	0.406316	0.401175	0.371673	0.33948	0.397967	0.363994	0.382925	0.260337	0.448463	0.487504	0.387105	0.422712	0.508786	0.534919	0.611332		0.563435	0.60091	0.523982	0.469213	0.491667	0.667873	0.674125	0.620264	0.550228	0.585292	0.615132	0.545386	0.507677
CHS	HG00512	O2a2b1a2a1a	3878	561	3317	0.230604	0.243262	0.348037	0.483402	0.438431	0.477674	0.451352	0.428571	0.43161	0.457958	0.419743	0.463266	0.403327	0.42662	0.439737	0.435897	0.431502	0.442302	0.445661	0.468553	0.425865	0.375778	0.539783	0.527681	0.475665	0.464746	0.558643	0.595913	0.743414	0.79138		0.638609	0.602983	0.563913	0.593519	0.744796	0.671206	0.649339	0.73516	0.689158	0.631579	0.720877	0.589401
KHV	HG01596	O2a1b1a1a1a1c	3077	553	2524	0.217267	0.258763	0.323316	0.407682	0.4417	0.372915	0.418734	0.412972	0.412763	0.400103	0.39094	0.41364	0.396269	0.416443	0.402632	0.396635	0.377045	0.3772	0.385197	0.389151	0.348825	0.293633	0.463532	0.490668	0.402158	0.482373	0.585615	0.550778	0.623241	0.669685	0.506704		0.508666	0.514809	0.491204	0.668778	0.624514	0.547137	0.532725	0.542077	0.568257	0.533283	0.499257
PEL	HG01928	Q1b1a1a	2481	207	2274	0.170371	0.198168	0.276054	0.359122	0.354886	0.365554	0.372456	0.357143	0.357835	0.346104	0.350877	0.386748	0.330224	0.34601	0.369211	0.365919	0.332357	0.340598	0.332551	0.352201	0.321798	0.247347	0.464135	0.429927	0.398896	0.361017	0.412342	0.436109	0.408156	0.470844	0.385766	0.41014		0.717069	0.557407	0.699548	0.742218	0.756828	0.640791	0.55345	0.731908	0.631619	0.589401
PEL	HG01952	Q1b1a1a	2566	283	2283	0.162484	0.217192	0.255696	0.378326	0.33854	0.357213	0.354614	0.326492	0.324179	0.313962	0.324169	0.357638	0.325183	0.33985	0.341053	0.334402	0.345299	0.338921	0.33203	0.343291	0.326598	0.259605	0.440024	0.416008	0.388359	0.365763	0.420515	0.446783	0.431252	0.436074	0.37313	0.429314	0.741636		0.558333	0.774661	0.70428	0.681938	0.688737	0.539803	0.634868	0.647504	0.513125
PJL	HG03492	R1a1a1b2a1a2c	2160	556	1604	0.138534	0.16787	0.206011	0.348971	0.292045	0.292198	0.308614	0.281062	0.265213	0.257393	0.269966	0.297754	0.272246	0.282539	0.285263	0.273237	0.2884	0.284158	0.296846	0.310797	0.279869	0.218807	0.359554	0.356216	0.311591	0.289153	0.336739	0.369015	0.370985	0.384643	0.330583	0.344816	0.485288	0.469992		0.758371	0.715953	0.699559	0.733638	0.529947	0.658717	0.768533	0.458643
PUR	HG00731	R1b1a1b1a1a2a5	1105	66	1039	0.0914958	0.137925	0.135967	0.215638	0.185979	0.186212	0.214943	0.191571	0.18363	0.183595	0.180937	0.205711	0.193093	0.203803	0.201579	0.190972	0.202686	0.171836	0.186083	0.194444	0.180854	0.135199	0.229656	0.265422	0.211741	0.192881	0.212505	0.234218	0.22952	0.267294	0.212223	0.240169	0.311568	0.333593	0.387963		0.734436	0.672247	0.640791	0.515542	0.666118	0.63767	0.314017
PUR	HG01243	R1b1a1b1a1a2a5	1028	97	931	0.0837516	0.163995	0.119001	0.19177	0.179077	0.165604	0.189573	0.175424	0.163166	0.154796	0.157109	0.187968	0.177212	0.187467	0.186053	0.184295	0.168254	0.134674	0.173052	0.167453	0.158879	0.112514	0.212779	0.226827	0.181636	0.164068	0.199428	0.200976	0.175027	0.250996	0.177927	0.208645	0.307537	0.282151	0.340741	0.683258		0.703965	0.608067	0.557998	0.659539	0.604387	0.283309
MXL	NA19650	R1b1a1b1a1a2b1a1	1135	124	1011	0.0830346	0.139863	0.121183	0.205213	0.179441	0.184985	0.191525	0.176793	0.164243	0.156596	0.157371	0.187691	0.177968	0.187734	0.184211	0.183226	0.186081	0.158704	0.191295	0.177411	0.180349	0.119283	0.229958	0.227143	0.194681	0.166441	0.195341	0.221714	0.190184	0.25498	0.190046	0.20182	0.346231	0.301637	0.367593	0.690498	0.777237		0.669711	0.563306	0.63898	0.64826	0.283804
TSI	NA20509	R1b1a1b1a1a2b1a1	1314	91	1223	0.0876237	0.13951	0.126757	0.260082	0.181257	0.223013	0.197658	0.182813	0.169628	0.161995	0.163655	0.194622	0.18427	0.195233	0.192368	0.192041	0.214652	0.200335	0.222309	0.230608	0.205102	0.158251	0.257083	0.234103	0.239087	0.177288	0.203515	0.274169	0.261999	0.261862	0.249097	0.227494	0.339379	0.352689	0.446296	0.761991	0.777237	0.77533		0.567854	0.661184	0.79879	0.2947
CLM	HG01358	R1b1a1b1a1a2b1a1	1319	121	1198	0.112577	0.15096	0.123606	0.18299	0.163821	0.197743	0.194034	0.179256	0.169359	0.203908	0.169678	0.190463	0.188304	0.197643	0.188158	0.186966	0.166789	0.138027	0.195465	0.170073	0.176307	0.129162	0.210669	0.237899	0.174862	0.197288	0.22926	0.205246	0.226994	0.279609	0.234399	0.232369	0.294236	0.277475	0.323611	0.615385	0.715953	0.654626	0.570015		0.604441	0.587746	0.278851
GBR	HG00096	R1b1a1b1a1a2c1a1f1a2	1216	189	1027	0.0893446	0.180025	0.128696	0.194787	0.184889	0.17738	0.201282	0.176793	0.176898	0.168938	0.168892	0.197394	0.180237	0.190145	0.188421	0.186165	0.175824	0.144174	0.171228	0.174528	0.164183	0.1191	0.235081	0.242328	0.191671	0.178305	0.206784	0.221409	0.190545	0.270916	0.19804	0.224569	0.358726	0.300857	0.370833	0.733032	0.780156	0.684581	0.611872	0.55724		0.621029	0.298663
IBS	HG01505	R1b1a1b1a1a2c1a4b2d1	1322	132	1190	0.0856159	0.141272	0.128938	0.252949	0.184526	0.211482	0.19961	0.185003	0.171782	0.164567	0.168369	0.196562	0.186539	0.197911	0.193684	0.189103	0.212698	0.192232	0.21449	0.225105	0.201061	0.153494	0.249247	0.238532	0.222529	0.180339	0.207192	0.258005	0.25839	0.261137	0.245745	0.229119	0.336558	0.333593	0.47037	0.762896	0.777237	0.755066	0.803653	0.589083	0.675164		0.295196
ITU	HG03732	R2	2019	597	1422	0.142837	0.237097	0.249152	0.270508	0.312023	0.272326	0.307221	0.314724	0.309101	0.308563	0.301911	0.314943	0.273002	0.286288	0.306316	0.295673	0.259829	0.282202	0.260881	0.300577	0.246779	0.195573	0.340567	0.357798	0.308329	0.337288	0.361259	0.303751	0.348971	0.371242	0.306859	0.327592	0.479645	0.403741	0.428704	0.573756	0.55642	0.504846	0.452816	0.426839	0.495888	0.450832
