## Supplemental Tables for "Examining models of modern human origins through the analysis of 43 fully sequenced human Y chromosomes"

### Sheet: Sheet1
Supplementary Table S2. Fractions of shared indels among all haplotypes/samples in the dataset.
Each column represents the shared fractions between the sample listed at the first three rows and the samples listed in the first three columns. The bold numbers represent the shared SNV fraction value for a pair of haplotypes/samples, which exceeds the value obtained when each of the pair is compared to the 41 other haplotypes/samples individually.
Group	ID	Haplotype	#Total	#Unique	#Shared	ACB	GWD	LWK	YRI	GWD	GWD	MSL	ACB	LWK	LWK	ESN	ACB	GWD	ACB	ESN	ASW	MSL	PUR	PUR	CLM	LWK	JPT	MSL	BEB	CLM	PJL	FIN	CHB	CHS	CHS	CHS	KHV	PEL	PEL	PJL	PUR	PUR	MXL	TSI	CLM	GBR	IBS	ITU
						HG01890	HG02666	NA19384	NA19239	HG03248	HG02572	HG03471	HG02486	NA19317	NA19347	HG03371	HG02011	HG02717	HG02554	HG02953	NA19705	HG03065	HG01109	HG01106	HG01457	NA19331	NA18989	HG03579	HG03009	HG01258	HG02492	HG00358	NA18534	HG00673	HG00621	HG00512	HG01596	HG01928	HG01952	HG03492	HG00731	HG01243	NA19650	NA20509	HG01358	HG00096	HG01505	HG03732
						A0b	A1a	B2b	E1a2a1a1a	E1a2b1a1a1	E1a2b1a2	E1b1a1a1a1c	E1b1a1a1a1c1a1a	E1b1a1a1a1c1a1a3a1	E1b1a1a1a1c1a1a3a1	E1b1a1a1a1c1a1a3c1b	E1b1a1a1a1c1b	E1b1a1a1a1c2c3a2a	E1b1a1a1a2a1	E1b1a1a1a2a1	E1b1a1a1a2a1a3b1a1	E1b1a1b1	E1b1b1a1b1a	E1b1b1b1a1	E1b1b1b2a1a4	E1b1b1b2b2a1	C1a	G2a	H1a	J1	J2	N1a	O1b	O2a2a1a1a	O2a2b1a1a1	O2a2b1a2a1a	O2a1b1a1a1a1c	Q1b1a1a	Q1b1a1a	R1a1a1b2a1a2c	R1b1a1b1a1a2a5	R1b1a1b1a1a2a5	R1b1a1b1a1a2b1a1	R1b1a1b1a1a2b1a1	R1b1a1b1a1a2b1a1	R1b1a1b1a1a2c1a1f1a2	R1b1a1b1a1a2c1a4b2d1	R2
ACB	HG01890	A0b	3521	753	2768		0.472613	0.495168	0.476361	0.505184	0.457524	0.458694	0.480377	0.492726	0.508587	0.450362	0.502023	0.429418	0.480989	0.46426	0.473328	0.460453	0.462452	0.472079	0.45487	0.446501	0.445984	0.479727	0.512702	0.442623	0.474743	0.515931	0.453039	0.478707	0.494377	0.401435	0.497336	0.480578	0.474012	0.418997	0.556596	0.522131	0.526817	0.518977	0.507074	0.476122	0.475458	0.507971
GWD	HG02666	A1a	3195	679	2516	0.428855		0.510244	0.42948	0.510839	0.400381	0.416601	0.432496	0.43951	0.454333	0.410145	0.450243	0.384455	0.430798	0.425966	0.415477	0.411808	0.471362	0.428911	0.410631	0.402814	0.406539	0.445156	0.466051	0.39944	0.479647	0.52152	0.425839	0.497178	0.451834	0.375755	0.46048	0.446215	0.443347	0.381871	0.49617	0.458197	0.474048	0.483498	0.441549	0.428365	0.430769	0.460143
LWK	NA19384	B2b	2587	347	2240	0.363817	0.413146		0.441796	0.53016	0.41981	0.439811	0.461931	0.458652	0.48751	0.436957	0.480987	0.41443	0.455133	0.443472	0.4429	0.439287	0.510819	0.441188	0.437745	0.403554	0.434613	0.44857	0.500693	0.419832	0.502207	0.522638	0.426689	0.498204	0.452812	0.394637	0.470693	0.442729	0.435551	0.378978	0.529362	0.456557	0.499135	0.482673	0.451973	0.434153	0.4337	0.504123
YRI	NA19239	E1a2a1a1a	2721	126	2595	0.340528	0.338341	0.429842		0.766258	0.695619	0.553895	0.563187	0.548239	0.558938	0.521739	0.581715	0.49878	0.545247	0.515317	0.529677	0.544003	0.555367	0.580594	0.52979	0.534987	0.445629	0.498506	0.514088	0.477409	0.485042	0.505869	0.487038	0.508466	0.529095	0.449773	0.506217	0.48257	0.518711	0.44648	0.580426	0.548361	0.561419	0.576733	0.489203	0.481187	0.500366	0.516767
GWD	HG03248	E1a2b1a1a1	2652	56	2596	0.304459	0.33928	0.434867	0.646007		0.606476	0.471282	0.493721	0.49196	0.501952	0.456159	0.497977	0.434646	0.473004	0.459154	0.466191	0.461567	0.517183	0.489109	0.438102	0.466494	0.390192	0.40717	0.448961	0.394642	0.469838	0.515372	0.412665	0.467932	0.454279	0.363671	0.445382	0.413347	0.41632	0.373192	0.485106	0.468033	0.49308	0.455446	0.421445	0.418958	0.421245	0.452996
GWD	HG02572	E1a2b1a2	2767	127	2640	0.341096	0.328951	0.425976	0.725467	0.750236		0.54524	0.568681	0.54441	0.554645	0.515942	0.573625	0.492855	0.539924	0.529905	0.527799	0.532863	0.554518	0.57901	0.519443	0.533136	0.436034	0.496372	0.501155	0.492603	0.466405	0.503074	0.486613	0.511031	0.522738	0.444864	0.49778	0.508466	0.522349	0.45323	0.561702	0.534426	0.543253	0.55033	0.505585	0.469609	0.477656	0.514019
MSL	HG03471	E1b1a1a1a1c	2706	164	2542	0.331156	0.331455	0.432161	0.559396	0.564562	0.528		0.779042	0.729709	0.750976	0.719565	0.792071	0.684559	0.729278	0.703501	0.715627	0.669885	0.577005	0.589703	0.541919	0.522399	0.452026	0.48058	0.541801	0.479408	0.486513	0.518167	0.471738	0.511031	0.53154	0.427115	0.500444	0.503486	0.50052	0.442141	0.556596	0.518852	0.520761	0.5	0.491437	0.463097	0.458608	0.525014
ACB	HG02486	E1b1a1a1a1c1a1a	2588	39	2549	0.347629	0.344914	0.454967	0.570123	0.592837	0.552	0.780881		0.792113	0.821233	0.784058	0.816748	0.703381	0.749049	0.743982	0.736289	0.679911	0.599067	0.606733	0.557974	0.535357	0.462331	0.500213	0.546882	0.488605	0.501226	0.514813	0.490013	0.513597	0.519315	0.432024	0.51421	0.50249	0.50052	0.43973	0.57617	0.528689	0.538062	0.523102	0.502606	0.478292	0.458608	0.550302
LWK	NA19317	E1b1a1a1a1c1a1a3a1	3210	135	3075	0.365521	0.359311	0.463085	0.568931	0.605561	0.541714	0.749803	0.812009		0.918423	0.772464	0.834142	0.688742	0.762738	0.723195	0.759955	0.690308	0.58252	0.59604	0.56939	0.538319	0.481166	0.508749	0.545497	0.466214	0.492889	0.540525	0.496813	0.514623	0.524205	0.439955	0.533748	0.512948	0.513514	0.434426	0.571064	0.535246	0.559689	0.540429	0.508563	0.497829	0.477656	0.556899
LWK	NA19347	E1b1a1a1a1c1a1a3a1	2612	15	2597	0.370065	0.364319	0.482799	0.568931	0.606032	0.541333	0.756884	0.825746	0.900842		0.789855	0.826861	0.699895	0.768821	0.738877	0.752442	0.699592	0.593975	0.598812	0.580806	0.544983	0.491827	0.507042	0.55843	0.478609	0.50564	0.545556	0.502762	0.530015	0.527628	0.450906	0.537744	0.50747	0.509875	0.436355	0.601702	0.533607	0.554498	0.535479	0.518243	0.498553	0.479853	0.572292
ESN	HG03371	E1b1a1a1a1c1a1a3c1b	3022	225	2797	0.353025	0.354304	0.466177	0.57211	0.593308	0.542476	0.781275	0.849294	0.816233	0.850898		0.845065	0.709655	0.757414	0.736324	0.760706	0.695878	0.585066	0.601188	0.570103	0.536468	0.47548	0.503628	0.552425	0.479408	0.498774	0.536613	0.492138	0.517701	0.513936	0.444109	0.527975	0.503984	0.504158	0.42623	0.588936	0.52377	0.553633	0.537954	0.504095	0.488423	0.482784	0.553051
ACB	HG02011	E1b1a1a1a1c1b	2524	39	2485	0.352457	0.348357	0.459606	0.571315	0.580113	0.54019	0.77026	0.792386	0.789433	0.797814	0.756884		0.699198	0.754373	0.726842	0.769722	0.695507	0.577429	0.591287	0.56832	0.534247	0.466596	0.51003	0.555196	0.477009	0.496322	0.524874	0.487463	0.508466	0.529095	0.447508	0.522647	0.51992	0.510915	0.441176	0.594043	0.554098	0.560554	0.55198	0.516009	0.503618	0.482051	0.553051
GWD	HG02717	E1b1a1a1a1c2c3a2a	3280	405	2875	0.349901	0.345227	0.459606	0.568534	0.587653	0.538667	0.77262	0.791994	0.756508	0.783763	0.737681	0.811489		0.764259	0.723559	0.741923	0.701448	0.585066	0.596832	0.561541	0.538689	0.472281	0.505335	0.557044	0.47541	0.508092	0.534936	0.490013	0.528989	0.523227	0.433535	0.51421	0.50996	0.514033	0.435873	0.59234	0.536885	0.546713	0.528878	0.513031	0.489146	0.47326	0.547004
ACB	HG02554	E1b1a1a1a2a1	2915	119	2796	0.359273	0.354617	0.462698	0.569726	0.586239	0.540952	0.754524	0.773155	0.767994	0.789227	0.721739	0.802589	0.700593		0.777535	0.769722	0.693279	0.583369	0.590099	0.561898	0.547205	0.485075	0.502774	0.55843	0.489004	0.50515	0.529905	0.491713	0.523858	0.524205	0.444486	0.512877	0.500996	0.525468	0.444552	0.594894	0.561475	0.560554	0.533828	0.526433	0.491317	0.466667	0.544805
ESN	HG02953	E1b1a1a1a2a1	2992	103	2889	0.361545	0.365571	0.470043	0.561383	0.593308	0.553524	0.758851	0.800628	0.759188	0.790788	0.731522	0.80623	0.69153	0.810646		0.756198	0.676198	0.5944	0.601188	0.561184	0.549056	0.479744	0.519846	0.551501	0.5002	0.50613	0.523197	0.501912	0.533094	0.538386	0.44713	0.519094	0.5249	0.529106	0.455159	0.599149	0.563934	0.559689	0.539604	0.539836	0.48987	0.473993	0.5558
ASW	NA19705	E1b1a1a1a2a1a3b1a1	2878	202	2676	0.357853	0.346166	0.45574	0.560191	0.584826	0.535238	0.74941	0.769231	0.774502	0.781811	0.733696	0.828883	0.688393	0.779087	0.734136		0.693279	0.581247	0.58297	0.564395	0.537579	0.460554	0.506189	0.539954	0.468213	0.487003	0.529905	0.499788	0.50077	0.524205	0.44071	0.524867	0.505478	0.506757	0.424783	0.580426	0.55	0.557958	0.547855	0.516009	0.502894	0.47619	0.540957
MSL	HG03065	E1b1a1b1	2914	196	2718	0.352173	0.347105	0.457286	0.582042	0.585768	0.546667	0.709677	0.718603	0.711715	0.735363	0.678986	0.757686	0.658418	0.709886	0.664114	0.701352		0.609673	0.632475	0.581877	0.579045	0.472637	0.514298	0.54642	0.4994	0.497793	0.532141	0.514237	0.533094	0.533007	0.449773	0.525755	0.510458	0.519231	0.44648	0.631489	0.55082	0.576125	0.577558	0.513775	0.507236	0.508425	0.548653
PUR	HG01109	E1b1b1a1b1a	2522	162	2360	0.309571	0.347731	0.465404	0.520064	0.574458	0.497905	0.535012	0.55416	0.525651	0.546448	0.499638	0.550566	0.480655	0.522814	0.510941	0.514651	0.533606		0.616238	0.575098	0.551648	0.427505	0.461374	0.48545	0.451419	0.515939	0.531582	0.460263	0.546947	0.472372	0.420317	0.476909	0.466633	0.483888	0.409836	0.542979	0.472951	0.493945	0.519802	0.466121	0.438495	0.450549	0.498626
PUR	HG01106	E1b1b1b1a1	2665	132	2533	0.33854	0.338967	0.430615	0.582439	0.581998	0.556952	0.585759	0.601256	0.576187	0.590164	0.55	0.603964	0.52527	0.56654	0.553611	0.552968	0.593019	0.660161		0.617909	0.629767	0.450249	0.497226	0.523788	0.493403	0.491417	0.512018	0.510412	0.534633	0.547677	0.453172	0.51865	0.498008	0.517672	0.45323	0.585532	0.545902	0.564014	0.570132	0.527178	0.493488	0.496703	0.525563
CLM	HG01457	E1b1b1b2a1a4	2803	389	2414	0.362113	0.36025	0.474295	0.589988	0.578699	0.554667	0.597561	0.613815	0.611026	0.635441	0.578986	0.644417	0.548623	0.598859	0.573669	0.59429	0.605644	0.68392	0.685941		0.636801	0.489339	0.521127	0.562125	0.495002	0.511525	0.535495	0.522737	0.54079	0.523227	0.473943	0.53508	0.514442	0.532744	0.454677	0.617021	0.536885	0.577855	0.599835	0.519732	0.497106	0.523077	0.5558
LWK	NA19331	E1b1b1b2b2a1	3162	327	2835	0.342516	0.340532	0.421337	0.574096	0.593779	0.548571	0.555075	0.567504	0.556662	0.574551	0.525	0.583738	0.507145	0.561977	0.540846	0.545455	0.580765	0.63216	0.673663	0.613628		0.44634	0.489117	0.504388	0.461415	0.469348	0.5109	0.492563	0.516675	0.534963	0.442221	0.496004	0.478088	0.49948	0.42623	0.56	0.537705	0.541522	0.536304	0.486969	0.455861	0.457143	0.51017
JPT	NA18989	C1a	2814	476	2338	0.356433	0.358059	0.472748	0.498212	0.517436	0.467429	0.500393	0.510597	0.518377	0.540203	0.484783	0.531149	0.463228	0.519011	0.492341	0.486852	0.493873	0.510395	0.501782	0.491259	0.465013		0.507896	0.553811	0.486206	0.524767	0.536613	0.504037	0.524885	0.517359	0.47432	0.5373	0.50498	0.533784	0.429605	0.597447	0.527049	0.534602	0.55033	0.511541	0.490593	0.494505	0.539307
MSL	HG03579	G2a	2701	235	2466	0.319227	0.326448	0.406262	0.464044	0.449576	0.443048	0.442958	0.459969	0.456355	0.4637	0.427536	0.483414	0.412687	0.447909	0.444201	0.44553	0.447456	0.458634	0.461386	0.435605	0.424287	0.422886		0.547806	0.503798	0.487984	0.52152	0.520187	0.535659	0.526161	0.458082	0.521314	0.550797	0.551975	0.45323	0.594894	0.577869	0.571799	0.612211	0.528667	0.531114	0.500366	0.553051
BEB	HG03009	H1a	2463	168	2295	0.315251	0.315806	0.419018	0.442193	0.458058	0.413333	0.461448	0.464678	0.452144	0.471897	0.433333	0.486246	0.420356	0.459696	0.435449	0.439144	0.439287	0.445906	0.449109	0.434178	0.404295	0.426084	0.506189		0.481807	0.507111	0.547233	0.505312	0.541303	0.533985	0.442221	0.530639	0.531375	0.534823	0.450338	0.605957	0.52541	0.558824	0.559406	0.510797	0.496382	0.484982	0.551402
CLM	HG01258	J1	2749	221	2528	0.314399	0.312676	0.405876	0.474374	0.465127	0.469333	0.471676	0.479592	0.446401	0.467213	0.43442	0.482605	0.41443	0.465019	0.456236	0.439895	0.463795	0.478999	0.488713	0.44167	0.427249	0.432125	0.537772	0.556582		0.579205	0.528228	0.531662	0.563366	0.549144	0.475831	0.526199	0.555777	0.572765	0.474446	0.611915	0.539344	0.569204	0.578383	0.516754	0.511577	0.507692	0.550302
PJL	HG02492	J2	2385	247	2138	0.274922	0.306103	0.395825	0.392928	0.451461	0.362286	0.390244	0.401099	0.384763	0.40242	0.368478	0.409385	0.361101	0.391635	0.376368	0.373028	0.376903	0.44633	0.396832	0.372101	0.354313	0.380242	0.424669	0.477598	0.472211		0.523197	0.437314	0.51411	0.447922	0.38784	0.463588	0.421813	0.440748	0.362584	0.521702	0.433607	0.458478	0.468647	0.44006	0.418234	0.411722	0.478285
FIN	HG00358	N1a	2066	129	1937	0.262141	0.292019	0.361422	0.359555	0.434496	0.342857	0.364673	0.36146	0.370214	0.380952	0.347826	0.379854	0.333566	0.360456	0.341357	0.356123	0.353509	0.403479	0.362772	0.341777	0.338393	0.341151	0.398207	0.452194	0.377849	0.459049		0.428814	0.504874	0.449389	0.372734	0.480018	0.433267	0.450624	0.365959	0.469787	0.444262	0.451557	0.45297	0.422189	0.404486	0.402198	0.447499
CHB	NA18534	O1b	2803	294	2509	0.302755	0.313615	0.388094	0.455304	0.457587	0.43619	0.436664	0.452512	0.44755	0.461749	0.419565	0.463997	0.401882	0.439924	0.430708	0.441773	0.449313	0.459482	0.475644	0.438816	0.4291	0.421464	0.522407	0.549192	0.5002	0.504659	0.564002		0.598256	0.597066	0.508308	0.601243	0.52988	0.549896	0.454195	0.617021	0.55082	0.5891	0.598185	0.530156	0.52026	0.520879	0.529962
CHS	HG00673	O2a2a1a1a	2100	130	1970	0.264982	0.303286	0.375338	0.393723	0.429783	0.379429	0.391817	0.392857	0.383997	0.403201	0.36558	0.40089	0.359359	0.388213	0.37892	0.366642	0.385815	0.45227	0.412673	0.376026	0.372825	0.363539	0.445583	0.487298	0.439024	0.491417	0.550028	0.495538		0.56577	0.479607	0.540409	0.466633	0.489605	0.40839	0.533617	0.454098	0.480104	0.490099	0.456441	0.413893	0.428571	0.48983
CHS	HG00621	O2a2b1a1a1	2132	85	2047	0.287134	0.289202	0.357944	0.429877	0.437795	0.407238	0.427616	0.416797	0.410413	0.421155	0.380797	0.437702	0.372952	0.407605	0.401532	0.402705	0.404753	0.409843	0.443564	0.381734	0.405035	0.375977	0.45924	0.504388	0.44902	0.44924	0.513695	0.518912	0.593638		0.532477	0.587922	0.510956	0.487526	0.443587	0.566809	0.545082	0.527682	0.522277	0.517498	0.478292	0.47033	0.507422
CHS	HG00512	O2a2b1a2a1a	3199	412	2787	0.301903	0.311424	0.403943	0.473182	0.453817	0.448762	0.444925	0.44898	0.446018	0.466042	0.426087	0.479369	0.400139	0.447529	0.431802	0.438392	0.442258	0.47221	0.475248	0.447735	0.433543	0.44634	0.517712	0.540878	0.503798	0.503678	0.551705	0.572036	0.651616	0.689487		0.626998	0.540339	0.551455	0.452748	0.609362	0.542623	0.566609	0.584158	0.550261	0.512301	0.521612	0.548653
KHV	HG01596	O2a1b1a1a1a1c	2423	142	2281	0.318091	0.32457	0.409741	0.45292	0.472667	0.427048	0.443352	0.454474	0.460184	0.472678	0.430797	0.476133	0.403625	0.439163	0.426331	0.444027	0.439658	0.455664	0.462574	0.429897	0.413551	0.429993	0.501067	0.551963	0.47381	0.512016	0.604248	0.575436	0.624423	0.647433	0.533233		0.525896	0.543139	0.444552	0.609362	0.552459	0.561419	0.574257	0.530901	0.514472	0.522344	0.549203
PEL	HG01928	Q1b1a1a	2094	79	2015	0.27407	0.280438	0.343641	0.384982	0.39114	0.388952	0.397718	0.395997	0.394334	0.397736	0.366667	0.42233	0.356919	0.38251	0.384391	0.381292	0.380616	0.397539	0.39604	0.368534	0.355424	0.360341	0.472044	0.492841	0.446222	0.4154	0.486305	0.452189	0.480759	0.501711	0.409743	0.468917		0.703222	0.497589	0.602553	0.589344	0.615052	0.60066	0.55994	0.554993	0.540659	0.573942
PEL	HG01952	Q1b1a1a	2145	87	2058	0.259017	0.26698	0.323927	0.396504	0.377474	0.382857	0.378836	0.377943	0.378254	0.382904	0.351449	0.397654	0.344719	0.384411	0.371262	0.366266	0.370962	0.394994	0.394455	0.36568	0.355794	0.364961	0.453265	0.475289	0.440624	0.41589	0.484628	0.449639	0.483325	0.45868	0.40068	0.464032	0.673805		0.456606	0.60766	0.555738	0.559689	0.589109	0.519732	0.508683	0.508425	0.522815
PJL	HG03492	R1a1a1b2a1a2c	2383	274	2109	0.246805	0.247887	0.303827	0.367898	0.36475	0.358095	0.36074	0.357928	0.344946	0.35324	0.32029	0.370146	0.315092	0.35057	0.344274	0.330954	0.343854	0.360628	0.372277	0.336425	0.327286	0.316631	0.401195	0.431409	0.393443	0.368808	0.424259	0.40034	0.434582	0.449878	0.354607	0.409414	0.513944	0.492204		0.617021	0.582787	0.57699	0.585809	0.559196	0.534732	0.622711	0.514019
PUR	HG00731	R1b1a1b1a1a2a5	1230	32	1198	0.185743	0.182473	0.240433	0.270957	0.268615	0.251429	0.257278	0.265699	0.256891	0.275956	0.250725	0.282362	0.242593	0.265779	0.256747	0.256198	0.275529	0.270683	0.272475	0.258651	0.243613	0.249467	0.298335	0.328868	0.287485	0.300638	0.308552	0.308117	0.321703	0.325672	0.270393	0.31794	0.35259	0.371102	0.349566		0.590984	0.626298	0.644389	0.556217	0.547033	0.562637	0.398021
PUR	HG01243	R1b1a1b1a1a2a5	1337	68	1269	0.180915	0.174961	0.215307	0.265793	0.269086	0.248381	0.249017	0.25314	0.25	0.254098	0.231522	0.273463	0.228303	0.260456	0.250912	0.252066	0.249536	0.244803	0.263762	0.233678	0.242873	0.2285	0.300896	0.296074	0.263095	0.259441	0.302963	0.285593	0.284248	0.325183	0.25	0.29929	0.358068	0.352391	0.342816	0.613617		0.620242	0.604785	0.566642	0.563676	0.536996	0.367235
MXL	NA19650	R1b1a1b1a1a2b1a1	1325	92	1233	0.172962	0.171518	0.223038	0.257847	0.268615	0.239238	0.236821	0.244113	0.247703	0.250195	0.231884	0.262136	0.220286	0.246388	0.235959	0.242299	0.247308	0.242257	0.258218	0.238316	0.231766	0.219616	0.282117	0.298383	0.263095	0.259931	0.291783	0.289418	0.284761	0.298289	0.247356	0.288188	0.354084	0.336279	0.321601	0.61617	0.587705		0.612211	0.540581	0.537627	0.564835	0.35624
TSI	NA20509	R1b1a1b1a1a2b1a1	1280	52	1228	0.178642	0.183412	0.226131	0.277712	0.260132	0.254095	0.238395	0.248823	0.250766	0.253318	0.236232	0.270631	0.223423	0.246008	0.238512	0.249437	0.259933	0.267289	0.273663	0.259365	0.240652	0.237029	0.316688	0.313164	0.280288	0.278568	0.306875	0.308117	0.304772	0.309535	0.267372	0.309059	0.36255	0.371102	0.342334	0.664681	0.60082	0.641869		0.564408	0.557887	0.600733	0.380979
CLM	HG01358	R1b1a1b1a1a2b1a1	1470	117	1353	0.193411	0.185603	0.234635	0.261025	0.26673	0.258667	0.259638	0.264914	0.261485	0.271663	0.24529	0.28034	0.240153	0.268821	0.264406	0.260331	0.25622	0.265592	0.280396	0.249019	0.242133	0.244136	0.30303	0.316859	0.277489	0.289848	0.316937	0.302592	0.31452	0.339853	0.279079	0.316607	0.374502	0.362786	0.362102	0.635745	0.62377	0.628028	0.625413		0.578148	0.579487	0.389775
GBR	HG00096	R1b1a1b1a1a2c1a1f1a2	1581	170	1411	0.186879	0.18529	0.231929	0.264203	0.272856	0.247238	0.25177	0.259419	0.2634	0.268931	0.244565	0.281553	0.235622	0.258175	0.2469	0.261082	0.260304	0.257106	0.270099	0.245095	0.233247	0.240938	0.313274	0.316859	0.282687	0.283472	0.312465	0.305567	0.293484	0.323227	0.267372	0.315719	0.381972	0.365385	0.356316	0.643404	0.638525	0.642734	0.636139	0.594937		0.607326	0.396921
IBS	HG01505	R1b1a1b1a1a2c1a4b2d1	1508	68	1440	0.184323	0.184038	0.228836	0.271355	0.270971	0.248381	0.246263	0.245683	0.249617	0.25566	0.238768	0.266181	0.225166	0.242205	0.235959	0.244177	0.257705	0.260925	0.268515	0.254727	0.231026	0.239872	0.291507	0.305774	0.277089	0.275625	0.306875	0.302167	0.300154	0.313936	0.268882	0.316607	0.36753	0.360707	0.409836	0.653617	0.60082	0.666955	0.676568	0.58898	0.599855		0.386476
ITU	HG03732	R2	1974	137	1837	0.262425	0.261972	0.354465	0.37346	0.388313	0.35619	0.375688	0.392857	0.387825	0.406323	0.364493	0.406958	0.346811	0.376806	0.368709	0.369647	0.37059	0.384811	0.378614	0.360685	0.343576	0.348614	0.429364	0.463279	0.40024	0.42668	0.455003	0.40969	0.457158	0.451345	0.376888	0.443606	0.51992	0.494283	0.45082	0.61617	0.547541	0.560554	0.571782	0.527923	0.522431	0.515018
